# A CRISPR-based *Xenopus tropicalis* model for retroperitoneal liposarcoma with genetic control over the dedifferentiation process

**DOI:** 10.64898/2026.03.26.714450

**Authors:** Marthe Boelens, Dieter Tulkens, Arne Christiaens, Wout Houbart, Suzan Demuynck, David Creytens, Kris Vleminckx

**Author notes:** These authors contributed equally (Marthe Boelens, Dieter Tulkens).

## Abstract

Well- and dedifferentiated liposarcomas (WDLPS and DDLPS) are characterized by extensive copy-number alterations rather than recurrent gene-inactivating mutations, obscuring the molecular mechanisms that drive disease progression and, critically, the transition from well-differentiated to the more aggressive dedifferentiated tumor states. Despite marked differences in clinical behavior and prognosis, the regulatory events underlying adipocytic lineage destabilization in DDLPS remain poorly understood.

Here, we establish an *in vivo* model of retroperitoneal liposarcoma in *Xenopus tropicalis* through early embryonic mosaic perturbation of p53 and Rb pathway components. Combined disruption reproducibly induced retroperitoneal WDLPS development, demonstrating that pathway-level deregulation of the MDM2–p53 and CDK4–Rb axes is sufficient to initiate liposarcoma development *in vivo*.

Strikingly, additional perturbation of transcriptional co-activator *ep300* in this context resulted in increased tumor dedifferentiation, yielding lesions composed of spatially coexisting well- and dedifferentiated adipocytic states. In contrast, direct targeted disruption of downstream adipogenic regulators recurrently lost in human DDLPS, including *cebpa*, *g0s2*, and *dgat2*, failed to induce dedifferentiation in the same genetic context *in vivo*. These findings indicate that dedifferentiation cannot be explained by loss of downstream adipocytic effectors alone but instead reflects destabilization of higher-order regulatory programs governing adipocytic identity.

Together, these results establish an *in vivo* model that closely reflects the clinical situation on a pathway level and provides initial mechanistic insight into how adipocytic differentiation may become destabilized during disease progression. This framework offers a foundation for future studies leveraging higher-order and multi-omic approaches to dissect the molecular processes underlying the WDLPS-to-DDLPS transition.
