## Supplementary table 2 for "A CRISPR-based *Xenopus tropicalis* model for retroperitoneal liposarcoma with genetic control over the dedifferentiation process"

### Sheet: Home sheet
Supplementary Table 2: statistics
Legend
Sheet	Genotyping
A	statistics from Figure 1B
B	statistics from Figure 4C
C	statistics from Figure 4E
D	statistics from Figure 4F
E	statistics from Sup. Fig. 5C
F	statistics from Sup. Fig. 5E
G	statistics from Sup. Fig. 5F

### Sheet: (A) Fig. 1B
Kaplan survival TRRREF vs Non-injected control
	Δp53/Rb/p300 vs Non-injected control
	Log-rank (Mantel-Cox) test
	Chi square	58.63
	df	1
	P value	<0,0001
	P value summary	****
	Are the survival curves sig different?	Yes
	Gehan-Breslow-Wilcoxon test
	Chi square	49.01
	df	1
	P value	<0,0001
	P value summary	****
	Are the survival curves sig different?	Yes
	Median survival
	Non-injected control	Undefined
	Δp53/Rb/p300	85
	Hazard Ratio (Mantel-Haenszel)	A/B	B/A
	Ratio (and its reciprocal)	0.0306	32.68
	95% CI of ratio	0,01253 to 0,07470	13,39 to 79,79
	Hazard Ratio (logrank)	A/B	B/A
	Ratio (and its reciprocal)	0.04533	22.06
	95% CI of ratio	0,01931 to 0,1064	9,396 to 51,80

### Sheet: (B) Fig. 4C
Pancreas tumor incidence: Δp53/Rb vs Δp53/Rb/p300
	Δp53/Rb vs Δp53/Rb/p300
	Log-rank (Mantel-Cox) test
	Chi square	2.922
	df	1
	P value	0.0874
	P value summary	ns
	Are the survival curves sig different?	No
	Gehan-Breslow-Wilcoxon test
	Chi square	2.343
	df	1
	P value	0.1258
	P value summary	ns
	Are the survival curves sig different?	No
	Median survival
	w/o ep300 targeting	111
	original set-up	Undefined
	Hazard Ratio (Mantel-Haenszel)	A/B	B/A
	Ratio (and its reciprocal)	2.256	0.4432
	95% CI of ratio	0,8876 to 5,735	0,1744 to 1,127
	Hazard Ratio (logrank)	A/B	B/A
	Ratio (and its reciprocal)	2.151	0.4648
	95% CI of ratio	0,8557 to 5,408	0,1849 to 1,169

### Sheet: (C) Fig. 4E
Liposarcoma incidence: Δp53/Rb vs Δp53/Rb/p300
	Δp53/Rb vs Δp53/Rb/p300
	Comparison of Survival Curves
	Log-rank (Mantel-Cox) test
	Chi square	2.913
	df	1
	P value	0.0878
	P value summary	ns
	Are the survival curves sig different?	No
	Gehan-Breslow-Wilcoxon test
	Chi square	2.97
	df	1
	P value	0.0848
	P value summary	ns
	Are the survival curves sig different?	No
	Median survival
	Δp53/Rb	Undefined
	Δp53/Rb/p300	Undefined
	Hazard Ratio (Mantel-Haenszel)	A/B	B/A
	Ratio (and its reciprocal)	0.3853	2.595
	95% CI of ratio	0,1289 to 1,152	0,8681 to 7,758
	Hazard Ratio (logrank)	A/B	B/A
	Ratio (and its reciprocal)	0.3441	2.906
	95% CI of ratio	0,1157 to 1,023	0,9773 to 8,642

### Sheet: (D) Fig. 4F
Liposarcoma cell quantification (QuPath)
	Δp53/Rb/p300: normal vs liposarcoma			Δp53/Rb: normal vs liposarcoma
	Table Analyzed	Data 1		Table Analyzed	Data 1
				Column C	Δp53/Rb - normal
	Column D	Δp53/Rb/p300-tumor		vs	vs
	vs.	vs,		Column F	Δp53/Rb - tumor
	Column A	Δp53/Rb/p300-NF
				Unpaired t test
	Unpaired t test with Welch's correction			P value	0,0495
	P value	0.0056		P value summary	*
	P value summary	**		Are means signif. different? (P < 0.05)	Yes
	Significantly different (P < 0.05)?	Yes		One- or two-tailed P value?	Two-tailed
	One- or two-tailed P value?	Two-tailed		t, df	t=2.579 df=5
	Welch-corrected t, df	t=3,576, df=9,318
				How big is the difference?
	How big is the difference?			Mean ± SEM of column C	3600 ± 1797 N=4
	Mean of column A	3240		Mean ± SEM of column F	12050 ± 2980 N=3
	Mean of column D	30207		Difference between means	-8451 ± 3277
	Difference between means (D - A) ± SEM	26967 ± 7542		95% confidence interval	-16880 to -26.27
	95% confidence interval	9995 to 43940		R squared	0,5709
	R squared (eta squared)	0.5784
				F test to compare variances
	F test to compare variances			F,DFn, Dfd	2.063, 2, 3
	F, DFn, Dfd	139,0, 9, 3		P value	0,5464
	P value	0.0018		P value summary	ns
	P value summary	**		Are variances significantly different?	No
	Significantly different (P < 0.05)?	Yes
	Data analyzed
	Sample size, column A	4
	Sample size, column D	10

### Sheet: (E) Supplementary Fig. 5C
Pancreas tumor incidence: Δp53/Rb(-Rbl2) vs Δp53/Rb/p300
	Δp53/Rb(-Rbl2) vs Δp53/Rb/p300
	Comparison of Survival Curves
	Log-rank (Mantel-Cox) test
	Chi square	0.7264
	df	1
	P value	0.394
	P value summary	ns
	Are the survival curves sig different?	No
	Gehan-Breslow-Wilcoxon test
	Chi square	0.4698
	df	1
	P value	0.4931
	P value summary	ns
	Are the survival curves sig different?	No
	Median survival
	w/o rbl2 targeting	163
	original set-up	Undefined
	Hazard Ratio (Mantel-Haenszel)	A/B	B/A
	Ratio (and its reciprocal)	1.587	0.6302
	95% CI of ratio	0,5488 to 4,587	0,2180 to 1,822
	Hazard Ratio (logrank)	A/B	B/A
	Ratio (and its reciprocal)	1.544	0.6478
	95% CI of ratio	0,5385 to 4,425	0,2260 to 1,857

### Sheet: (F) Supplementary Fig. 5E
Liposarcoma incidence: Δp53/Rb(-Rbl2) vs Δp53/Rb/p300
	Δp53/Rb(-Rbl2) vs Δp53/Rb/p300
	Log-rank (Mantel-Cox) test
	Chi square	4.874
	df	1
	P value	0.0273
	P value summary	*
	Are the survival curves sig different?	Yes
	Gehan-Breslow-Wilcoxon test
	Chi square	4.944
	df	1
	P value	0.0262
	P value summary	*
	Are the survival curves sig different?	Yes
	Median survival
	Δp53/Rb(-Rbl2)	Undefined
	Δp53/Rb/p300	Undefined
	Hazard Ratio (Mantel-Haenszel)	A/B	B/A
	Ratio (and its reciprocal)	0.2567	3.896
	95% CI of ratio	0,07674 to 0,8584	1,165 to 13,03

### Sheet: (G) Supplementary Fig. 5F
Liposarcoma cell quantification (QuPath)
	Δp53/Rb/p300: normal vs liposarcoma			Δp53/Rb (-Rbl2): normal vs liposarcoma
	Table Analyzed	Data 1		no statistical test possible on <2 values
	Column D	Δp53/Rb/p300-tumor
	vs.	vs,
	Column A	Δp53/Rb/p300-NF
	Unpaired t test with Welch's correction
	P value	0.0056
	P value summary	**
	Significantly different (P < 0.05)?	Yes
	One- or two-tailed P value?	Two-tailed
	Welch-corrected t, df	t=3,576, df=9,318
	How big is the difference?
	Mean of column A	3240
	Mean of column D	30207
	Difference between means (D - A) ± SEM	26967 ± 7542
	95% confidence interval	9995 to 43940
	R squared (eta squared)	0.5784
	F test to compare variances
	F, DFn, Dfd	139,0, 9, 3
	P value	0.0018
	P value summary	**
	Significantly different (P < 0.05)?	Yes
	Data analyzed
	Sample size, column A	4
	Sample size, column D	10
